# Incomplete transcripts dominate the *Mycobacterium tuberculosis* transcriptome

**DOI:** 10.1101/2023.03.10.532058

**Authors:** Xiangwu Ju, Shuqi Li, Ruby Froom, Ling Wang, Mirjana Lilic, Elizabeth A. Campbell, Jeremy M. Rock, Shixin Liu

## Abstract

*Mycobacterium tuberculosis* (Mtb) is a bacterial pathogen that causes tuberculosis, an infectious disease that inflicts major health and economic costs around the world^1^. Mtb encounters a diversity of environments during its lifecycle, and responds to these changing environments by reprogramming its transcriptional output^2^. However, the transcriptomic features of Mtb remain poorly characterized. In this work, we comprehensively profile the Mtb transcriptome using the SEnd-seq method that simultaneously captures the 5’ and 3’ ends of RNA^3^. Surprisingly, we find that the RNA coverage for most of the Mtb transcription units display a gradual drop-off within a 200-500 nucleotide window downstream of the transcription start site, yielding a massive number of incomplete transcripts with heterogeneous 3’ ends. We further show that the accumulation of these short RNAs is mainly due to the intrinsically low processivity of the Mtb transcription machinery rather than trans-acting factors such as Rho. Finally, we demonstrate that transcription-translation coupling plays a critical role in generating full-length protein-coding transcripts in Mtb. In sum, our results depict a mycobacterial transcriptome that is dominated by incomplete RNA products, suggesting a distinctive set of transcriptional regulatory mechanisms that could be exploited for new therapeutics.
