## Supplementary table 2 for "Incomplete transcripts dominate the *Mycobacterium tuberculosis* transcriptome"

### Sheet: TTS_enrichment_07102021
genome_position	strand	termination_efficiency
1612	+	48.7057
10961	+	40.4996
11185	+	55.8685
17927	+	79.4562
192492	-	75.3363
234452	-	92.8279
234491	-	54.3396
279585	+	86.8421
456215	+	65.6697
456249	-	54.9822
530250	-	83.9293
530291	+	89.1963
566457	+	59.5182
663443	+	83.7068
667643	-	71.0714
668222	-	78.7167
710742	+	67.9672
736244	-	97.1176
736286	+	91.596
749958	+	64.1288
806226	+	94.1682
815688	+	65.028
842352	-	76.0837
842356	+	77.7778
958469	-	98.5401
958511	+	90.1634
1000822	-	90.81
1000826	+	83.9477
1025323	-	76.4874
1064107	+	89.4495
1133319	+	89.4805
1194435	-	64.3709
1205251	-	58.1769
1271925	-	47.5629
1291863	-	66.3393
1357122	+	93.7716
1363455	-	89.0029
1393788	+	63.2378
1437922	+	52.768
1446197	-	89.8407
1471856	+	56.9723
1473388	+	77.8654
1473507	+	67.6702
1476797	+	76.9728
1476891	+	91.365
1477018	-	97.3282
1488102	-	87.5934
1488141	+	89.9929
1568061	-	84.0625
1568103	+	91.8039
1581085	-	80.9339
1782127	-	91.0824
1828817	-	95.4979
1828857	+	89.8177
1872589	+	45.2582
1872625	+	46.8432
2153811	-	60.9925
2199914	-	60.7448
2201628	+	71.037
2232639	+	61.596
2343150	+	56.8071
2429412	-	64.9578
2431519	-	75.1367
2491997	-	89.9816
2500382	-	99.6669
2500394	-	62.3427
2510603	-	41.1821
2522231	+	83.2933
2581772	-	74.9621
2625811	-	59.1605
2639613	-	54.1147
2700491	+	59.5903
2751615	-	95.5505
2839496	-	65.2921
2839532	-	50.6869
2907808	-	42.7208
3023506	+	58.6074
3059811	-	91.6601
3059813	+	66.482
3066788	-	89.7477
3100166	-	71.4141
3153092	+	90
3173114	-	87.7698
3218135	-	47.8442
3239608	-	42.4337
3348498	-	91.4826
3348541	+	90.2655
3467964	-	99.9078
3508048	+	86.051
3560124	-	72.5338
3590636	-	98.2644
3590640	+	53.0197
3590678	+	83.2778
3595978	-	77.1528
3596014	+	68.6817
3628091	-	95.6644
3650137	+	48.6945
3724771	-	68.5512
3773131	+	46.3127
3804042	-	98.0251
3835394	-	86.4051
3835436	+	88.3488
3837103	-	86.8501
3909986	+	71.0089
3924295	+	55.6343
3954485	-	63.786
4008880	-	74.833
4021619	-	79.0508
4088446	-	84.9294
4101155	+	55.9607
4149720	-	66.3522
4217041	-	73.7009
4238164	+	72.807
4246716	+	60.9459
4265761	-	92.23
4353152	+	74.7148
4353163	+	65.6064
4373837	-	48.2941
4411709	+	90.5133
