## Supplementary table 5 for "Incomplete transcripts dominate the *Mycobacterium tuberculosis* transcriptome"

### Sheet: Sheet1
Oligo name	Sequence (5' to 3')	Purpose
5'adaptor_RNA_oligo	/5SpC3/rArArArUrGrCrUrCrUrCrCrArCrGrUrNrNrNrN	SEnd-seq library prep
3'adaptor_RNA_oligo	/5Phos/rNrNrNrNrArArCrCrUrGrCrUrArUrCrArArCrUrG/3ddC/	SEnd-seq library prep
3'adaptor_RT_primer_biotin	GGGCAGT/iBiodT/GATAGCAGG	SEnd-seq library prep
lacZP108-F	TGGCGTAATAGCGAAGAG	qPCR for lacZ RNA abundance detection
lacZP108-R	ATCGTAACCGTGCATCTG	qPCR for lacZ RNA abundance detection
lacZP297-F	CAGCCTGAATGGCGAATGG	qPCR for lacZ RNA abundance detection
lacZP297-R	CGACGACAGTATCGGCCTC	qPCR for lacZ RNA abundance detection
lacZP898-F	CGTGACTACCTACGGGTAACAG	qPCR for lacZ RNA abundance detection
lacZP898-R	GCATAACCACCACGCTCATC	qPCR for lacZ RNA abundance detection
lacZP1237-F	GATGAGCAGACGATGGTGC	qPCR for lacZ RNA abundance detection
lacZP1237-R	TACCACAGCGGATGGTTCG	qPCR for lacZ RNA abundance detection
lacZP1578-F	GCTGGATCAAATCTGTCGATCC	qPCR for lacZ RNA abundance detection
lacZP1578-R	GGAAGGGCTGGTCTTCATCC	qPCR for lacZ RNA abundance detection
lacZP1941-F	CGCTGACGGAAGCAAAACA	qPCR for lacZ RNA abundance detection
lacZP1941-R	GCCCGGATAAACGGAACTG	qPCR for lacZ RNA abundance detection
lacZP2403-F	GGCAATTTAACCGCCAGTCAG	qPCR for lacZ RNA abundance detection
lacZP2403-R	GTGCACGGGTGAACTGATC	qPCR for lacZ RNA abundance detection
laczP3070-F	GCACATGGCTGAATATCG	qPCR for lacZ RNA abundance detection
laczP3070-R	TTTGACACCAGACCAACT	qPCR for lacZ RNA abundance detection
lacZP750-NM-reverse	CTCGCCGCACATCTGAACTTCAGCCTCCAG	Cloning nonsense mutant Eco lacZ
lacZP750-NM-for	TTGCGTGACTAACTACGGGTAACAGTTTCTTGATGGCAGGGTGAAAC	Cloning nonsense mutant Eco lacZ
MtbtopA_P117-193 for	CTACATCGTCGAGTCCTC	qPCR for Mtb_topA RNA abundance detection
MtbtopA_P117-193 rew	ACTTGTACTTTGCGGGTA	qPCR for Mtb_topA RNA abundance detection
MtbtopA_P517-667 for	CTGTACGGCTACGAAGTC	qPCR for Mtb_topA RNA abundance detection
MtbtopA_P517-667 rew	CAAGGATGTCCCAGTAGG	qPCR for Mtb_topA RNA abundance detection
MtbtopA_P1011-1153for	CGGCTACATCACCTATATGC	qPCR for Mtb_topA RNA abundance detection
MtbtopA_P1011-1153rew	CTTCCTGGGCGTTCTTCA	qPCR for Mtb_topA RNA abundance detection
MtbtopA_P1495-1636 for	TTGGACATCGTCGAGTTG	qPCR for Mtb_topA RNA abundance detection
MtbtopA_P1495-1636 rew	CCTGGATGGTCTTGATGAT	qPCR for Mtb_topA RNA abundance detection
MtbtopA_P1909-2067 for	GACGCACGAGAAGTAAAC	qPCR for Mtb_topA RNA abundance detection
MtbtopA_P1909-2067 rew	GGTAATCGAGTCGCTGAG	qPCR for Mtb_topA RNA abundance detection
TopA_notI_for	ATTGCGGCCGCTTGGCTGACCCGAAAACGAAGGGC	Clone DNA fragment into PUC19-AP3 plasmid
TopA_nheI_rew	AATTGCTAGCCGGTCACATACGGCCCAAACCGGCCT	Clone DNA fragment into PUC19-AP3 plasmid
Lacz_notI_for	ATTGCGGCCGCATGACCATGATTACGGATTCACTGG	Clone DNA fragment into PUC19-AP3 plasmid
lacZ_nheI_rew	AATTGCTAGCGCCACCAATCCCCATATGGAAACCG	Clone DNA fragment into PUC19-AP3 plasmid
Ap3_DNA_PCR_for	AAGCTAGCATCTATGGATGACCGAACCTGGTC	Amplify target DNA for preparing DNA templates containing pre-formed transcription bubble
Ap3_DNA_PCR_ew	TTACGGTTCCTGGCCTTTTGCTGGCC	Amplify target DNA for preparing DNA templates containing pre-formed transcription bubble
Tr_initiation_RNA_oligo	rGrArCrUrGrGrArGrUrUrCrArG	In vitro transcription with DNA templates containing pre-formed transcription bubble
Mtb_rho_sgRNA-1 for	GGGAAATACGGCGAACCTCGTCCA	Synthesized sgRNA oligo targeting Mtb Rho
Mtb_rho_sgRNA-1 rew	AAACTGGACGAGGTTCGCCGTATT	Synthesized sgRNA oligo targeting Mtb Rho
Mtb_rho_sgRNA-2 for	GGGAGTTCCCCCTGGGTGGCCGGTGCC	Synthesized sgRNA oligo targeting Mtb Rho
Mtb_rho_sgRNA-2 rew	AAACGGCACCGGCCACCCAGGGGGAAC	Synthesized sgRNA oligo targeting Mtb Rho
Mtb_rho_sgRNA-3 for	GGGAGCTCCGGGCGGACCTGTTGGCTT	Synthesized sgRNA oligo targeting Mtb Rho
Mtb_rho_sgRNA-3 rew	AAACAAGCCAACAGGTCCGCCCGGAGC	Synthesized sgRNA oligo targeting Mtb Rho
plasmid: pUC20_AP3(ctrap)-Mtb-TopA-SGS-T	https://benchling.com/s/seq-MANa2lTWu3HpJBYEAAGY?m=slm-CTb2YXpu3CxZ1K83wQ8D	Plasmid vector with Mtb-TopA DNA fragment for in vitro RNA transcription
